# Precision RNAi in Tomato Using Synthetic Trans-Acting Small Interfering RNAs Derived From Minimal Precursors

**DOI:** 10.1101/2025.04.10.648111

**Authors:** Ariel H. Tomassi, María Juárez-Molina, Adriana E Cisneros, Ana Alarcia, Francesca Orlando, Sara Toledano-Franco, Silvia Presa, Antonio Granell, Alberto Carbonell

## Abstract

RNA interference (RNAi) is a highly conserved gene silencing mechanism regulating gene expression at transcriptional and post-transcriptional levels in plants. Synthetic trans-acting small interfering RNAs (syn-tasiRNAs) have emerged as powerful tools for highly specific and efficient gene silencing. However, their application in crops has been constrained by the need for transgene integration and the relatively long length of *TAS*-derived precursors. Here, we developed a novel syn-tasiRNA platform for *Solanum lycopersicum* (tomato) based on minimal precursors targeted by endogenous SlmiR482b microRNA. These minimal precursors, comprising only a 22-nt miRNA target site, an 11-nt spacer and the syn-tasiRNA sequence(s), effectively produced functional syn-tasiRNAs in both transgenic and transient virus-induced gene silencing (syn-tasiR-VIGS) systems. To facilitate their broader application, we engineered a series of vectors for high-throughput cloning and efficient syn-tasiRNA expression from SlmiR482b-based minimal precursors in tomato. Our results show that minimal precursors induce robust gene silencing of endogenous tomato genes and confer antiviral resistance to the economically important tomato spotted wilt virus. Furthermore, we show that syn-tasiR-VIGS can be applied in a transgene-free manner through crude extract delivery, leading to efficient silencing of endogenous genes. This study establishes minimal syn-tasiRNA precursors as a versatile and efficient tool for precision RNAi in tomato, with applications in functional genomics and crop improvement.
