## Supplementary material for "Precision RNAi in Tomato Using Synthetic Trans-Acting Small Interfering RNAs Derived From Minimal Precursors": Data S1

### Sheet: SlSFT
smallRNA	size	reads	RPMs	gene	start	end	predicted tasiRNA
-	-	-	-	-	-	-	-

### Sheet: SlLRR1
smallRNA	size	reads	RPMs	gene	start	end	predicted tasiRNA
GTAGGTAAGACGACACTAGCT	21	607	47.7613	SlLRR1	526	546	3'D1(+)
GAGAAAATAAGAGTAAGGGCG	21	266	20.93	SlLRR1	547	567	3'D2(+)
AGGTTTTTTGATGAAGTTGTC	21	1	0.0786841	SlLRR1	577	597
TTTTTTGATGAAGTTGTCATG	21	2	0.157368	SlLRR1	580	600
TTTTTGATGAAGTTGTCATGG	21	2	0.157368	SlLRR1	581	601
TTTGATGAAGTTGTCATGGTC	21	1	0.0786841	SlLRR1	583	603
ATGAAGTTGTCATGGTCACTG	21	20	1.57368	SlLRR1	587	607
TGAAGTTGTCATGGTCACTGT	21	5	0.393421	SlLRR1	588	608
GAAGTTGTCATGGTCACTGTC	21	366	28.7984	SlLRR1	589	609	3'D4(+)
AAGTTGTCATGGTCACTGTCA	21	6	0.472105	SlLRR1	590	610
AGTTGTCATGGTCACTGTCAG	21	2	0.157368	SlLRR1	591	611
TCATGGTCACTGTCAGTCAAC	21	22	1.73105	SlLRR1	596	616
CATGGTCACTGTCAGTCAACA	21	1	0.0786841	SlLRR1	597	617
TGGTCACTGTCAGTCAACAAC	21	25	1.9671	SlLRR1	599	619
ACTGTCAGTCAACAACCAGAC	21	1	0.0786841	SlLRR1	604	624
CTGTCAGTCAACAACCAGACT	21	1	0.0786841	SlLRR1	605	625
ACAATTCAAGCTGAGATAGCT	21	1	0.0786841	SlLRR1	631	651	3'D6(+)
TGAGATAGCTGGAGGAGTTGG	21	3	0.236052	SlLRR1	642	662
GAGATAGCTGGAGGAGTTGGC	21	3	0.236052	SlLRR1	643	663
AGATAGCTGGAGGAGTTGGCC	21	4	0.314737	SlLRR1	644	664
GATAGCTGGAGGAGTTGGCCT	21	1	0.0786841	SlLRR1	645	665
ATAGCTGGAGGAGTTGGCCTA	21	6	0.472105	SlLRR1	646	666
AGCTGGAGGAGTTGGCCTAAC	21	1	0.0786841	SlLRR1	648	668
GGAGGAGTTGGCCTAACATTC	21	24	1.88842	SlLRR1	652	672	3'D7(+)
GAGGAGTTGGCCTAACATTCC	21	5	0.393421	SlLRR1	653	673
AGGAGTTGGCCTAACATTCCA	21	4	0.314737	SlLRR1	654	674
AGTTGGCCTAACATTCCAAGG	21	1	0.0786841	SlLRR1	657	677
CAAGGCGACAATTTCTGGAAT	21	11	0.865526	SlLRR1	673	693	3'D8(+)
CGACAATTTCTGGAATCGTGG	21	2	0.157368	SlLRR1	678	698
GACAATTTCTGGAATCGTGGA	21	12	0.94421	SlLRR1	679	699
CAATTTCTGGAATCGTGGAGA	21	1	0.0786841	SlLRR1	681	701
AATTTCTGGAATCGTGGAGAT	21	2	0.157368	SlLRR1	682	702
ATTTCTGGAATCGTGGAGATC	21	5	0.393421	SlLRR1	683	703
TTTCTGGAATCGTGGAGATCA	21	1	0.0786841	SlLRR1	684	704
TTCTGGAATCGTGGAGATCAG	21	34	2.67526	SlLRR1	685	705
TCTGGAATCGTGGAGATCAGT	21	1	0.0786841	SlLRR1	686	706
CTGGAATCGTGGAGATCAGTT	21	1	0.0786841	SlLRR1	687	707
GAATCGTGGAGATCAGTTGCG	21	8	0.629473	SlLRR1	690	710
AATCGTGGAGATCAGTTGCGT	21	1	0.0786841	SlLRR1	691	711
ATCGTGGAGATCAGTTGCGTT	21	3	0.236052	SlLRR1	692	712
TCGTGGAGATCAGTTGCGTTC	21	4	0.314737	SlLRR1	693	713
CGTGGAGATCAGTTGCGTTCA	21	29	2.28184	SlLRR1	694	714	3'D9(+)
GTGGAGATCAGTTGCGTTCAA	21	9	0.708157	SlLRR1	695	715
TGGAGATCAGTTGCGTTCAAG	21	41	3.22605	SlLRR1	696	716
GGAGATCAGTTGCGTTCAAGG	21	1	0.0786841	SlLRR1	697	717
GAGATCAGTTGCGTTCAAGGT	21	7	0.550789	SlLRR1	698	718
AGATCAGTTGCGTTCAAGGTT	21	5	0.393421	SlLRR1	699	719
GATCAGTTGCGTTCAAGGTTA	21	1	0.0786841	SlLRR1	700	720
AGTTGCGTTCAAGGTTAATGG	21	2	0.157368	SlLRR1	704	724
GTTGCGTTCAAGGTTAATGGG	21	8	0.629473	SlLRR1	705	725
TTGCGTTCAAGGTTAATGGGT	21	3	0.236052	SlLRR1	706	726
TGCGTTCAAGGTTAATGGGTC	21	3	0.236052	SlLRR1	707	727
GCGTTCAAGGTTAATGGGTCA	21	1	0.0786841	SlLRR1	708	728
GTTCAAGGTTAATGGGTCAGG	21	1	0.0786841	SlLRR1	710	730
TTCAAGGTTAATGGGTCAGGA	21	2	0.157368	SlLRR1	711	731
TCAAGGTTAATGGGTCAGGAC	21	2	0.157368	SlLRR1	712	732
AAGGTTAATGGGTCAGGACAG	21	1	0.0786841	SlLRR1	714	734
AGGTTAATGGGTCAGGACAGC	21	80	6.29473	SlLRR1	715	735	3'D10(+)
GGTTAATGGGTCAGGACAGCA	21	15	1.18026	SlLRR1	716	736
GTTAATGGGTCAGGACAGCAT	21	4	0.314737	SlLRR1	717	737
TTAATGGGTCAGGACAGCATC	21	1	0.0786841	SlLRR1	718	738
TAATGGGTCAGGACAGCATCC	21	1	0.0786841	SlLRR1	719	739
ATGGGTCAGGACAGCATCCTT	21	1	0.0786841	SlLRR1	721	741
CCTTATAATCTTGGATGATGT	21	1	0.0786841	SlLRR1	738	758
ATAATCTTGGATGATGTCTGG	21	2	0.157368	SlLRR1	742	762
TAATCTTGGATGATGTCTGGG	21	10	0.786841	SlLRR1	743	763
TCTTGGATGATGTCTGGGAGG	21	4	0.314737	SlLRR1	746	766
CTTGGATGATGTCTGGGAGGC	21	7	0.550789	SlLRR1	747	767
TTGGATGATGTCTGGGAGGCT	21	1	0.0786841	SlLRR1	748	768
TGGATGATGTCTGGGAGGCTC	21	2	0.157368	SlLRR1	749	769
ATGATGTCTGGGAGGCTCTTG	21	4	0.314737	SlLRR1	752	772
ATGTCTGGGAGGCTCTTGATC	21	1	0.0786841	SlLRR1	755	775
GTCTGGGAGGCTCTTGATCTG	21	241	18.9629	SlLRR1	757	777	3'D12(+)
TCTGGGAGGCTCTTGATCTGA	21	101	7.9471	SlLRR1	758	778
CTGGGAGGCTCTTGATCTGAA	21	5	0.393421	SlLRR1	759	779
GAGGCTCTTGATCTGAACAAA	21	1	0.0786841	SlLRR1	763	783
CTCTTGATCTGAACAAACTTG	21	1	0.0786841	SlLRR1	767	787
TTGGAATTCCTAGTTGTAGCA	21	3	0.236052	SlLRR1	785	805
AATTCCTAGTTGTAGCAATCA	21	2	0.157368	SlLRR1	789	809
TTCCTAGTTGTAGCAATCACA	21	12	0.94421	SlLRR1	791	811
TCCTAGTTGTAGCAATCACAA	21	1	0.0786841	SlLRR1	792	812
CTAGTTGTAGCAATCACAACC	21	1	0.0786841	SlLRR1	794	814
TTGTAGCAATCACAACCATCA	21	2	0.157368	SlLRR1	798	818
TGTAGCAATCACAACCATCAG	21	7	0.550789	SlLRR1	799	819	3'D14(+)
GTAGCAATCACAACCATCAGT	21	10	0.786841	SlLRR1	800	820
TAGCAATCACAACCATCAGTG	21	15	1.18026	SlLRR1	801	821
AGCAATCACAACCATCAGTGC	21	4	0.314737	SlLRR1	802	822
CACAACCATCAGTGCAAAGTA	21	1	0.0786841	SlLRR1	808	828
ACAACCATCAGTGCAAAGTAA	21	1	0.0786841	SlLRR1	809	829
GCAAAGTAACATTGACAACGC	21	1	0.0786841	SlLRR1	821	841
CAAAGTAACATTGACAACGCG	21	3	0.236052	SlLRR1	822	842
TAACATTGACAACGCGACTCC	21	2	0.157368	SlLRR1	827	847
ATTGACAACGCGACTCCGAGA	21	2	0.157368	SlLRR1	831	851
TTGACAACGCGACTCCGAGAT	21	3	0.236052	SlLRR1	832	852
TGACAACGCGACTCCGAGATG	21	2	0.157368	SlLRR1	833	853
ACAACGCGACTCCGAGATGTT	21	2	0.157368	SlLRR1	835	855
CAACGCGACTCCGAGATGTTT	21	7	0.550789	SlLRR1	836	856
AACGCGACTCCGAGATGTTTG	21	4	0.314737	SlLRR1	837	857
ACGCGACTCCGAGATGTTTGT	21	5	0.393421	SlLRR1	838	858
CGCGACTCCGAGATGTTTGTG	21	7	0.550789	SlLRR1	839	859
GCGACTCCGAGATGTTTGTGA	21	23	1.80974	SlLRR1	840	860
CGACTCCGAGATGTTTGTGAA	21	299	23.5266	SlLRR1	841	861	3'D16(+)
GACTCCGAGATGTTTGTGAAA	21	18	1.41631	SlLRR1	842	862
ACTCCGAGATGTTTGTGAAAC	21	13	1.02289	SlLRR1	843	863
CTCCGAGATGTTTGTGAAACA	21	1	0.0786841	SlLRR1	844	864
TCCGAGATGTTTGTGAAACAA	21	1	0.0786841	SlLRR1	845	865
TTTGTGAAACAATGGAGGCTC	21	4	0.314737	SlLRR1	854	874
TTGTGAAACAATGGAGGCTCG	21	1	0.0786841	SlLRR1	855	875
TGTGAAACAATGGAGGCTCGA	21	1	0.0786841	SlLRR1	856	876
GTGAAACAATGGAGGCTCGAA	21	1	0.0786841	SlLRR1	857	877
GAAACAATGGAGGCTCGAAAG	21	1	0.0786841	SlLRR1	859	879
ACAATGGAGGCTCGAAAGATC	21	5	0.393421	SlLRR1	862	882	3'D17(+)
CAATGGAGGCTCGAAAGATCA	21	4	0.314737	SlLRR1	863	883
AATGGAGGCTCGAAAGATCAT	21	3	0.236052	SlLRR1	864	884
ATGGAGGCTCGAAAGATCATA	21	1	0.0786841	SlLRR1	865	885
TGGAGGCTCGAAAGATCATAG	21	5	0.393421	SlLRR1	866	886
GGAGGCTCGAAAGATCATAGA	21	1	0.0786841	SlLRR1	867	887
AGGCTCGAAAGATCATAGAAG	21	4	0.314737	SlLRR1	869	889
TCGAAAGATCATAGAAGTTGG	21	2	0.157368	SlLRR1	873	893
CGAAAGATCATAGAAGTTGGA	21	7	0.550789	SlLRR1	874	894
GAAAGATCATAGAAGTTGGAA	21	3	0.236052	SlLRR1	875	895
AGATCATAGAAGTTGGAATCT	21	10	0.786841	SlLRR1	878	898
GATCATAGAAGTTGGAATCTT	21	3	0.236052	SlLRR1	879	899
ATAGAAGTTGGAATCTTACCT	21	19	1.495	SlLRR1	883	903	3'D18(+)
TAGAAGTTGGAATCTTACCTG	21	56	4.40631	SlLRR1	884	904
AGAAGTTGGAATCTTACCTGA	21	1	0.0786841	SlLRR1	885	905
TGGAATCTTACCTGAAAAGGA	21	1	0.0786841	SlLRR1	891	911
TTACCTGAAAAGGAAGCATGG	21	1	0.0786841	SlLRR1	898	918
CCTGAAAAGGAAGCATGGGTC	21	3	0.236052	SlLRR1	901	921
CTGAAAAGGAAGCATGGGTCC	21	3	0.236052	SlLRR1	902	922
TCCTTTTCAGGCAGAAAGCCG	21	1	0.0786841	SlLRR1	920	940
TTTTCAGGCAGAAAGCCGGTA	21	1	0.0786841	SlLRR1	923	943
TTTCAGGCAGAAAGCCGGTAA	21	1	0.0786841	SlLRR1	924	944
TCAGGCAGAAAGCCGGTAATT	21	1	0.0786841	SlLRR1	926	946
AGGCAGAAAGCCGGTAATTCG	21	1	0.0786841	SlLRR1	928	948
AGAAAGCCGGTAATTCGATAG	21	3	0.236052	SlLRR1	932	952
GCCGGTAATTCGATAGCTGAT	21	1	0.0786841	SlLRR1	937	957
CGGTAATTCGATAGCTGATCT	21	2	0.157368	SlLRR1	939	959
GGTAATTCGATAGCTGATCTT	21	2	0.157368	SlLRR1	940	960
TAATTCGATAGCTGATCTTTC	21	2	0.157368	SlLRR1	942	962
ATTCGATAGCTGATCTTTCTC	21	47	3.69816	SlLRR1	944	964
TTCGATAGCTGATCTTTCTCT	21	2	0.157368	SlLRR1	945	965
TCGATAGCTGATCTTTCTCTT	21	4	0.314737	SlLRR1	946	966
CGATAGCTGATCTTTCTCTTC	21	93	7.31763	SlLRR1	947	967
TAGCTGATCTTTCTCTTCATG	21	1	0.0786841	SlLRR1	950	970
TTCATGACACAGCAAAAGATG	21	1	0.0786841	SlLRR1	965	985
TCATGACACAGCAAAAGATGT	21	3	0.236052	SlLRR1	966	986
CATGACACAGCAAAAGATGTT	21	11	0.865526	SlLRR1	967	987
ATGACACAGCAAAAGATGTTG	21	41	3.22605	SlLRR1	968	988
TGACACAGCAAAAGATGTTGT	21	12	0.94421	SlLRR1	969	989
AAAGATGTTGTGAAAGAATGC	21	1	0.0786841	SlLRR1	979	999
AAGATGTTGTGAAAGAATGCA	21	5	0.393421	SlLRR1	980	1000
AGATGTTGTGAAAGAATGCAA	21	1	0.0786841	SlLRR1	981	1001
ATGTTGTGAAAGAATGCAAGG	21	1	0.0786841	SlLRR1	983	1003
TGTTGTGAAAGAATGCAAGGG	21	1	0.0786841	SlLRR1	984	1004
TTGTGAAAGAATGCAAGGGGT	21	8	0.629473	SlLRR1	986	1006
TGTGAAAGAATGCAAGGGGTT	21	3	0.236052	SlLRR1	987	1007
GTGAAAGAATGCAAGGGGTTG	21	25	1.9671	SlLRR1	988	1008
TGAAAGAATGCAAGGGGTTGC	21	4	0.314737	SlLRR1	989	1009
GAAAGAATGCAAGGGGTTGCC	21	2	0.157368	SlLRR1	990	1010
AAAGAATGCAAGGGGTTGCCA	21	3	0.236052	SlLRR1	991	1011
AAGGGGTTGCCACTTGCAATT	21	1	0.0786841	SlLRR1	1000	1020
TTGCCACTTGCAATTATTACA	21	3	0.236052	SlLRR1	1006	1026
ACTTGCAATTATTACAGTTGC	21	2	0.157368	SlLRR1	1011	1031
ATTATTACAGTTGCAGGAGCG	21	2	0.157368	SlLRR1	1018	1038
TATTACAGTTGCAGGAGCGCT	21	2	0.157368	SlLRR1	1020	1040
TTGCAGGAGCGCTAAAGCGTA	21	8	0.629473	SlLRR1	1028	1048
CAGGAGCGCTAAAGCGTAAAA	21	1	0.0786841	SlLRR1	1031	1051
AAAGCGTAAAAGCAAGCCTTC	21	1	0.0786841	SlLRR1	1041	1061
GTAAAAGCAAGCCTTCATGGG	21	3	0.236052	SlLRR1	1046	1066
AAGCCTTCATGGGAGGATGCC	21	1	0.0786841	SlLRR1	1054	1074
AGCCTTCATGGGAGGATGCCC	21	2	0.157368	SlLRR1	1055	1075
CTTCATGGGAGGATGCCCTTA	21	1	0.0786841	SlLRR1	1058	1078
ATGGGAGGATGCCCTTAAACA	21	1	0.0786841	SlLRR1	1062	1082
CCCTTAAACAATTACAAAAAT	21	1	0.0786841	SlLRR1	1073	1093
AAATCCACACCAAAAAATATC	21	1	0.0786841	SlLRR1	1090	1110
CAGGAGTGATTAAAAATGTGT	21	1	0.0786841	SlLRR1	1112	1132
GAGTGATTAAAAATGTGTATC	21	12	0.94421	SlLRR1	1115	1135
ATGTGTATCAATCTCTCAAGC	21	1	0.0786841	SlLRR1	1127	1147
GTATCAATCTCTCAAGCTAAG	21	1	0.0786841	SlLRR1	1131	1151
AATCTCTCAAGCTAAGCTATG	21	22	1.73105	SlLRR1	1136	1156
ATCTCTCAAGCTAAGCTATGA	21	4	0.314737	SlLRR1	1137	1157
TCTCTCAAGCTAAGCTATGAT	21	2	0.157368	SlLRR1	1138	1158
CTCAAGCTAAGCTATGATCAG	21	1	0.0786841	SlLRR1	1141	1161
TCAAGCTAAGCTATGATCAGT	21	5	0.393421	SlLRR1	1142	1162
CAAGCTAAGCTATGATCAGTT	21	7	0.550789	SlLRR1	1143	1163
AAGCTAAGCTATGATCAGTTG	21	4	0.314737	SlLRR1	1144	1164
AGCTAAGCTATGATCAGTTGG	21	10	0.786841	SlLRR1	1145	1165
GCTAAGCTATGATCAGTTGGA	21	18	1.41631	SlLRR1	1146	1166
CTAAGCTATGATCAGTTGGAA	21	2	0.157368	SlLRR1	1147	1167
TAAGCTATGATCAGTTGGAAA	21	1	0.0786841	SlLRR1	1148	1168
AAGCTATGATCAGTTGGAAAG	21	1	0.0786841	SlLRR1	1149	1169
AGCTATGATCAGTTGGAAAGT	21	2	0.157368	SlLRR1	1150	1170
GCTATGATCAGTTGGAAAGTG	21	2	0.157368	SlLRR1	1151	1171
CTATGATCAGTTGGAAAGTGA	21	1	0.0786841	SlLRR1	1152	1172
TATGATCAGTTGGAAAGTGAT	21	1	0.0786841	SlLRR1	1153	1173
GATCAGTTGGAAAGTGATGAA	21	3	0.236052	SlLRR1	1156	1176
ATCAGTTGGAAAGTGATGAAG	21	4	0.314737	SlLRR1	1157	1177
TCAGTTGGAAAGTGATGAAGT	21	6	0.472105	SlLRR1	1158	1178
CAGTTGGAAAGTGATGAAGTC	21	1	0.0786841	SlLRR1	1159	1179
AGTTGGAAAGTGATGAAGTCA	21	1	0.0786841	SlLRR1	1160	1180
GTTGGAAAGTGATGAAGTCAG	21	1	0.0786841	SlLRR1	1161	1181
TTGGAAAGTGATGAAGTCAGG	21	10	0.786841	SlLRR1	1162	1182
TGGAAAGTGATGAAGTCAGGT	21	19	1.495	SlLRR1	1163	1183
GAAAGTGATGAAGTCAGGTAC	21	2	0.157368	SlLRR1	1165	1185
AAAGTGATGAAGTCAGGTACC	21	5	0.393421	SlLRR1	1166	1186
AAGTGATGAAGTCAGGTACCT	21	4	0.314737	SlLRR1	1167	1187
AGTGATGAAGTCAGGTACCTG	21	2	0.157368	SlLRR1	1168	1188
GTGATGAAGTCAGGTACCTGT	21	3	0.236052	SlLRR1	1169	1189
TGATGAAGTCAGGTACCTGTT	21	6	0.472105	SlLRR1	1170	1190
GATGAAGTCAGGTACCTGTTT	21	1	0.0786841	SlLRR1	1171	1191
AAGTCAGGTACCTGTTTTTGC	21	1	0.0786841	SlLRR1	1175	1195
AGGTACCTGTTTTTGCTTTGT	21	2	0.157368	SlLRR1	1180	1200
TACCTGTTTTTGCTTTGTTCC	21	2	0.157368	SlLRR1	1183	1203
TTTTGCTTTGTTCCTTGTTTG	21	3	0.236052	SlLRR1	1190	1210
TTTGCTTTGTTCCTTGTTTGA	21	1	0.0786841	SlLRR1	1191	1211
TTGCTTTGTTCCTTGTTTGAG	21	5	0.393421	SlLRR1	1192	1212
TGCTTTGTTCCTTGTTTGAGG	21	3	0.236052	SlLRR1	1193	1213
GCTTTGTTCCTTGTTTGAGGA	21	1	0.0786841	SlLRR1	1194	1214
CTTTGTTCCTTGTTTGAGGAA	21	1	0.0786841	SlLRR1	1195	1215
TGTTTGAGGAAGATAGTAATA	21	2	0.157368	SlLRR1	1205	1225
ATAGTAATATCTGGCATGAAC	21	1	0.0786841	SlLRR1	1217	1237
TAGTAATATCTGGCATGAACA	21	1	0.0786841	SlLRR1	1218	1238
GTAATATCTGGCATGAACAAT	21	1	0.0786841	SlLRR1	1220	1240
TAATATCTGGCATGAACAATT	21	1	0.0786841	SlLRR1	1221	1241
AATATCTGGCATGAACAATTA	21	1	0.0786841	SlLRR1	1222	1242
ATATCTGGCATGAACAATTAC	21	3	0.236052	SlLRR1	1223	1243
TATCTGGCATGAACAATTACT	21	1	0.0786841	SlLRR1	1224	1244
ATTACTTAGATATGGAATGGG	21	2	0.157368	SlLRR1	1239	1259
TACTTAGATATGGAATGGGGC	21	1	0.0786841	SlLRR1	1241	1261
ACTTAGATATGGAATGGGGCT	21	11	0.865526	SlLRR1	1242	1262
CTTAGATATGGAATGGGGCTT	21	1	0.0786841	SlLRR1	1243	1263
TTAGATATGGAATGGGGCTTG	21	2	0.157368	SlLRR1	1244	1264
TAGATATGGAATGGGGCTTGG	21	5	0.393421	SlLRR1	1245	1265
AGATATGGAATGGGGCTTGGC	21	7	0.550789	SlLRR1	1246	1266
GATATGGAATGGGGCTTGGCA	21	8	0.629473	SlLRR1	1247	1267
TATGGAATGGGGCTTGGCATC	21	11	0.865526	SlLRR1	1249	1269
ATGGAATGGGGCTTGGCATCT	21	9	0.708157	SlLRR1	1250	1270
TGGAATGGGGCTTGGCATCTT	21	2	0.157368	SlLRR1	1251	1271
TGGGGCTTGGCATCTTTTCGG	21	24	1.88842	SlLRR1	1256	1276
GGGGCTTGGCATCTTTTCGGA	21	2	0.157368	SlLRR1	1257	1277
GGGCTTGGCATCTTTTCGGAA	21	5	0.393421	SlLRR1	1258	1278
GGCTTGGCATCTTTTCGGAAA	21	8	0.629473	SlLRR1	1259	1279
CTTGGCATCTTTTCGGAAATT	21	1	0.0786841	SlLRR1	1261	1281
TTGGCATCTTTTCGGAAATTG	21	2	0.157368	SlLRR1	1262	1282
TGGCATCTTTTCGGAAATTGA	21	8	0.629473	SlLRR1	1263	1283
GGCATCTTTTCGGAAATTGAA	21	16	1.25895	SlLRR1	1264	1284
ATCTTTTCGGAAATTGAAAAT	21	1	0.0786841	SlLRR1	1267	1287
TTCGGAAATTGAAAATTTAGA	21	1	0.0786841	SlLRR1	1272	1292
TAGAAGAAGCAAGAAAGAGGG	21	2	0.157368	SlLRR1	1289	1309
AGAAGAAGCAAGAAAGAGGGT	21	2	0.157368	SlLRR1	1290	1310
GAAGAAGCAAGAAAGAGGGTG	21	2	0.157368	SlLRR1	1291	1311
AAGAAGCAAGAAAGAGGGTGT	21	1	0.0786841	SlLRR1	1292	1312
AGAAGCAAGAAAGAGGGTGTG	21	1	0.0786841	SlLRR1	1293	1313
GAAGCAAGAAAGAGGGTGTGC	21	1	0.0786841	SlLRR1	1294	1314
AAGCAAGAAAGAGGGTGTGCC	21	10	0.786841	SlLRR1	1295	1315
AGCAAGAAAGAGGGTGTGCCA	21	5	0.393421	SlLRR1	1296	1316
GCAAGAAAGAGGGTGTGCCAT	21	1	0.0786841	SlLRR1	1297	1317
AAGAAAGAGGGTGTGCCATCT	21	2	0.157368	SlLRR1	1299	1319
AAAGAGGGTGTGCCATCTGCT	21	2	0.157368	SlLRR1	1302	1322
AAGAGGGTGTGCCATCTGCTA	21	5	0.393421	SlLRR1	1303	1323
AGAGGGTGTGCCATCTGCTAG	21	1	0.0786841	SlLRR1	1304	1324
GAGGGTGTGCCATCTGCTAGA	21	4	0.314737	SlLRR1	1305	1325
AGGGTGTGCCATCTGCTAGAA	21	14	1.10158	SlLRR1	1306	1326
GGGTGTGCCATCTGCTAGAAA	21	1	0.0786841	SlLRR1	1307	1327
GGTGTGCCATCTGCTAGAAAC	21	1	0.0786841	SlLRR1	1308	1328
GTGTGCCATCTGCTAGAAACA	21	1	0.0786841	SlLRR1	1309	1329
TGTGCCATCTGCTAGAAACAT	21	10	0.786841	SlLRR1	1310	1330
GTGCCATCTGCTAGAAACATT	21	2	0.157368	SlLRR1	1311	1331
TGCTAGAAACATTGAAGGATC	21	2	0.157368	SlLRR1	1319	1339
CTAGAAACATTGAAGGATCGT	21	2	0.157368	SlLRR1	1321	1341
TAGAAACATTGAAGGATCGTT	21	3	0.236052	SlLRR1	1322	1342
AGAAACATTGAAGGATCGTTT	21	2	0.157368	SlLRR1	1323	1343
GAAACATTGAAGGATCGTTTC	21	2	0.157368	SlLRR1	1324	1344
AACATTGAAGGATCGTTTCTT	21	6	0.472105	SlLRR1	1326	1346
ACATTGAAGGATCGTTTCTTG	21	13	1.02289	SlLRR1	1327	1347
CATTGAAGGATCGTTTCTTGC	21	2	0.157368	SlLRR1	1328	1348
ATTGAAGGATCGTTTCTTGCT	21	1	0.0786841	SlLRR1	1329	1349
TTGAAGGATCGTTTCTTGCTA	21	3	0.236052	SlLRR1	1330	1350
AAGGATCGTTTCTTGCTATCC	21	2	0.157368	SlLRR1	1333	1353
GATCGTTTCTTGCTATCCCAA	21	1	0.0786841	SlLRR1	1336	1356
ATCGTTTCTTGCTATCCCAAG	21	1	0.0786841	SlLRR1	1337	1357
CTTGCTATCCCAAGGTTCAGG	21	1	0.0786841	SlLRR1	1344	1364
TTGCTATCCCAAGGTTCAGGA	21	1	0.0786841	SlLRR1	1345	1365
TGTCAAAATGCATGATGTGGT	21	2	0.157368	SlLRR1	1374	1394
GTCAAAATGCATGATGTGGTC	21	3	0.236052	SlLRR1	1375	1395
TCAAAATGCATGATGTGGTCC	21	3	0.236052	SlLRR1	1376	1396
CAAAATGCATGATGTGGTCCG	21	8	0.629473	SlLRR1	1377	1397
AAAATGCATGATGTGGTCCGA	21	2	0.157368	SlLRR1	1378	1398
AAATGCATGATGTGGTCCGAG	21	8	0.629473	SlLRR1	1379	1399
AATGCATGATGTGGTCCGAGA	21	4	0.314737	SlLRR1	1380	1400
ATGCATGATGTGGTCCGAGAC	21	3	0.236052	SlLRR1	1381	1401
TGCATGATGTGGTCCGAGACG	21	4	0.314737	SlLRR1	1382	1402
GCATGATGTGGTCCGAGACGT	21	9	0.708157	SlLRR1	1383	1403
CATGATGTGGTCCGAGACGTG	21	28	2.20316	SlLRR1	1384	1404
ATGATGTGGTCCGAGACGTGG	21	34	2.67526	SlLRR1	1385	1405
TGATGTGGTCCGAGACGTGGC	21	13	1.02289	SlLRR1	1386	1406
GATGTGGTCCGAGACGTGGCT	21	27	2.12447	SlLRR1	1387	1407
ATGTGGTCCGAGACGTGGCTA	21	8	0.629473	SlLRR1	1388	1408
TCCGAGACGTGGCTATATATA	21	3	0.236052	SlLRR1	1394	1414
CCGAGACGTGGCTATATATAT	21	5	0.393421	SlLRR1	1395	1415
CGAGACGTGGCTATATATATC	21	5	0.393421	SlLRR1	1396	1416
GAGACGTGGCTATATATATCG	21	4	0.314737	SlLRR1	1397	1417
AGACGTGGCTATATATATCGC	21	24	1.88842	SlLRR1	1398	1418
GACGTGGCTATATATATCGCC	21	54	4.24894	SlLRR1	1399	1419
ATATATATCGCCTCTGAGGGA	21	1	0.0786841	SlLRR1	1408	1428
CTCTGAGGGAAGGCATGTTTT	21	5	0.393421	SlLRR1	1419	1439
CTGAGGGAAGGCATGTTTTTA	21	1	0.0786841	SlLRR1	1421	1441
GGGAAGGCATGTTTTTATGGT	21	1	0.0786841	SlLRR1	1425	1445
AAGGCATGTTTTTATGGTAAG	21	1	0.0786841	SlLRR1	1428	1448
GGCATGTTTTTATGGTAAGTC	21	1	0.0786841	SlLRR1	1430	1450
TTTTTATGGTAAGTCACAGTG	21	1	0.0786841	SlLRR1	1436	1456
TTTATGGTAAGTCACAGTGTG	21	2	0.157368	SlLRR1	1438	1458
CCAAGAAGAACCTCTTACGAG	21	1	0.0786841	SlLRR1	1474	1494
AAGAAGAACCTCTTACGAGCC	21	3	0.236052	SlLRR1	1476	1496
AACCTCTTACGAGCCATACAG	21	2	0.157368	SlLRR1	1482	1502
ACCTCTTACGAGCCATACAGT	21	1	0.0786841	SlLRR1	1483	1503
CCTCTTACGAGCCATACAGTC	21	2	0.157368	SlLRR1	1484	1504
TCTTACGAGCCATACAGTCAC	21	1	0.0786841	SlLRR1	1486	1506
TACGAGCCATACAGTCACATG	21	4	0.314737	SlLRR1	1489	1509
ACGAGCCATACAGTCACATGT	21	9	0.708157	SlLRR1	1490	1510
ATACAGTCACATGTCAATTGT	21	5	0.393421	SlLRR1	1497	1517
AGTCACATGTCAATTGTTGCA	21	1	0.0786841	SlLRR1	1501	1521
TCACATGTCAATTGTTGCACA	21	4	0.314737	SlLRR1	1503	1523
ACATGTCAATTGTTGCACAAA	21	1	0.0786841	SlLRR1	1505	1525
GTTGCACAAAAAATTGATGAG	21	1	0.0786841	SlLRR1	1516	1536
CAAAAAATTGATGAGCTTCCT	21	4	0.314737	SlLRR1	1522	1542
AAAAAATTGATGAGCTTCCTA	21	2	0.157368	SlLRR1	1523	1543
ATTGATGAGCTTCCTAAACCA	21	10	0.786841	SlLRR1	1528	1548
TTGATGAGCTTCCTAAACCAA	21	1	0.0786841	SlLRR1	1529	1549
ATGAGCTTCCTAAACCAATAT	21	2	0.157368	SlLRR1	1532	1552
TGAGCTTCCTAAACCAATATC	21	7	0.550789	SlLRR1	1533	1553
GAGCTTCCTAAACCAATATCT	21	1	0.0786841	SlLRR1	1534	1554
AGCTTCCTAAACCAATATCTT	21	11	0.865526	SlLRR1	1535	1555
GCTTCCTAAACCAATATCTTT	21	2	0.157368	SlLRR1	1536	1556
CTTCCTAAACCAATATCTTTC	21	1	0.0786841	SlLRR1	1537	1557
TTAAAACTATTAGAAGAGCCG	21	3	0.236052	SlLRR1	1579	1599
TAAAACTATTAGAAGAGCCGT	21	3	0.236052	SlLRR1	1580	1600
AAAACTATTAGAAGAGCCGTT	21	3	0.236052	SlLRR1	1581	1601
AAACTATTAGAAGAGCCGTTC	21	3	0.236052	SlLRR1	1582	1602
AACTATTAGAAGAGCCGTTCA	21	1	0.0786841	SlLRR1	1583	1603
ACTATTAGAAGAGCCGTTCAA	21	1	0.0786841	SlLRR1	1584	1604
TATTAGAAGAGCCGTTCAAAT	21	1	0.0786841	SlLRR1	1586	1606
TAGAAGAGCCGTTCAAATTAC	21	1	0.0786841	SlLRR1	1589	1609
AGAAGAGCCGTTCAAATTACA	21	1	0.0786841	SlLRR1	1590	1610
GAAGAGCCGTTCAAATTACAG	21	2	0.157368	SlLRR1	1591	1611
AAGAGCCGTTCAAATTACAGG	21	2	0.157368	SlLRR1	1592	1612
AGAGCCGTTCAAATTACAGGA	21	4	0.314737	SlLRR1	1593	1613
GAGCCGTTCAAATTACAGGAT	21	1	0.0786841	SlLRR1	1594	1614
TTATTGGAATGAGTAAACTTA	21	1	0.0786841	SlLRR1	1622	1642
TTGGAATGAGTAAACTTAATG	21	1	0.0786841	SlLRR1	1625	1645
AATGAGTAAACTTAATGTCTT	21	1	0.0786841	SlLRR1	1629	1649
GTAAACTTAATGTCTTAAGCC	21	1	0.0786841	SlLRR1	1634	1654
ACTTAATGTCTTAAGCCTGAG	21	1	0.0786841	SlLRR1	1638	1658
CTTAATGTCTTAAGCCTGAGT	21	1	0.0786841	SlLRR1	1639	1659
TTAATGTCTTAAGCCTGAGTG	21	6	0.472105	SlLRR1	1640	1660
TAATGTCTTAAGCCTGAGTGG	21	6	0.472105	SlLRR1	1641	1661
AATGTCTTAAGCCTGAGTGGA	21	4	0.314737	SlLRR1	1642	1662
ATGTCTTAAGCCTGAGTGGAT	21	2	0.157368	SlLRR1	1643	1663
TGTCTTAAGCCTGAGTGGATA	21	33	2.59658	SlLRR1	1644	1664
TCTTAAGCCTGAGTGGATATG	21	1	0.0786841	SlLRR1	1646	1666
TTAAGCCTGAGTGGATATGAG	21	1	0.0786841	SlLRR1	1648	1668
GATATGAGGACTCCATTTTAA	21	1	0.0786841	SlLRR1	1661	1681
ATATGAGGACTCCATTTTAAC	21	1	0.0786841	SlLRR1	1662	1682
TATGAGGACTCCATTTTAACC	21	1	0.0786841	SlLRR1	1663	1683
ATGAGGACTCCATTTTAACCT	21	1	0.0786841	SlLRR1	1664	1684
AAATTCTGTTCAGTTATTGTC	21	6	0.472105	SlLRR1	1689	1709
CTGTTCAGTTATTGTCAAATC	21	2	0.157368	SlLRR1	1694	1714
TGTCAAATCTGCGCACACTGT	21	1	0.0786841	SlLRR1	1706	1726
GTCAAATCTGCGCACACTGTC	21	4	0.314737	SlLRR1	1707	1727
CAAATCTGCGCACACTGTCTC	21	2	0.157368	SlLRR1	1709	1729
AATCTGCGCACACTGTCTCTG	21	3	0.236052	SlLRR1	1711	1731
ATCTGCGCACACTGTCTCTGA	21	1	0.0786841	SlLRR1	1712	1732
TCTGCGCACACTGTCTCTGAT	21	2	0.157368	SlLRR1	1713	1733
CTGCGCACACTGTCTCTGATG	21	1	0.0786841	SlLRR1	1714	1734
TGCGCACACTGTCTCTGATGA	21	1	0.0786841	SlLRR1	1715	1735
GCGCACACTGTCTCTGATGAA	21	1	0.0786841	SlLRR1	1716	1736
TCTCTGATGAATTTAAAGTTG	21	1	0.0786841	SlLRR1	1726	1746
CTCTGATGAATTTAAAGTTGG	21	6	0.472105	SlLRR1	1727	1747
TCTGATGAATTTAAAGTTGGA	21	3	0.236052	SlLRR1	1728	1748
TGATGAATTTAAAGTTGGATG	21	2	0.157368	SlLRR1	1730	1750
ATGAATTTAAAGTTGGATGAC	21	1	0.0786841	SlLRR1	1732	1752
TGAATTTAAAGTTGGATGACA	21	1	0.0786841	SlLRR1	1733	1753
AATTTAAAGTTGGATGACATA	21	1	0.0786841	SlLRR1	1735	1755
TCAATTATTGGCGAACTTGTC	21	1	0.0786841	SlLRR1	1756	1776
CAATTATTGGCGAACTTGTCA	21	1	0.0786841	SlLRR1	1757	1777
AATTATTGGCGAACTTGTCAC	21	1	0.0786841	SlLRR1	1758	1778
TTGTCACTTTAGAGATTCTCA	21	3	0.236052	SlLRR1	1772	1792
CTACTATAGATGTGCTTCCAG	21	2	0.157368	SlLRR1	1805	1825
GTGCTTCCAGTGGAGATTGGA	21	2	0.157368	SlLRR1	1816	1836
TTTTGTTAGAGTTTTGGAACG	21	2	0.157368	SlLRR1	1853	1873
TTGTTAGAGTTTTGGAACGAG	21	1	0.0786841	SlLRR1	1855	1875
TTAGAGTTTTGGAACGAGAGA	21	1	0.0786841	SlLRR1	1858	1878
AGTTTTGGAACGAGAGAGTAC	21	1	0.0786841	SlLRR1	1862	1882
TTTTGGAACGAGAGAGTACCA	21	2	0.157368	SlLRR1	1864	1884
TTGGAACGAGAGAGTACCACT	21	5	0.393421	SlLRR1	1866	1886
AACGAGAGAGTACCACTTGAA	21	1	0.0786841	SlLRR1	1870	1890
GAAAATATTTCACCTGGAGTC	21	1	0.0786841	SlLRR1	1888	1908
TTCACCTGGAGTCTTATCAAG	21	1	0.0786841	SlLRR1	1896	1916
CTTATCAAGACTAGTTCGATT	21	1	0.0786841	SlLRR1	1908	1928
TAGAGGAACTAACACTAGTGG	21	1	0.0786841	SlLRR1	1928	1948
CTAACACTAGTGGAATGTTCT	21	1	0.0786841	SlLRR1	1936	1956
TAACACTAGTGGAATGTTCTG	21	4	0.314737	SlLRR1	1937	1957
AATGTTCTGGAGATGTAATTC	21	1	0.0786841	SlLRR1	1949	1969
TTTGACACGGTATTATCTAAA	21	1	0.0786841	SlLRR1	1995	2015
ATCTAAATATGGGCCAACAAG	21	1	0.0786841	SlLRR1	2009	2029
CTAAATATGGGCCAACAAGTT	21	2	0.157368	SlLRR1	2011	2031
AATATGGGCCAACAAGTTCAT	21	1	0.0786841	SlLRR1	2014	2034
TGGGCCAACAAGTTCATAGTT	21	3	0.236052	SlLRR1	2018	2038
GGCCAACAAGTTCATAGTTAC	21	1	0.0786841	SlLRR1	2020	2040
AACAAGTTCATAGTTACCACG	21	1	0.0786841	SlLRR1	2024	2044
TAGTTACCACGATAGTTCGCT	21	2	0.157368	SlLRR1	2034	2054
AGTTACCACGATAGTTCGCTC	21	1	0.0786841	SlLRR1	2035	2055
TACCACGATAGTTCGCTCATG	21	2	0.157368	SlLRR1	2038	2058
CACGATAGTTCGCTCATGGAT	21	2	0.157368	SlLRR1	2041	2061
ACGATAGTTCGCTCATGGATA	21	2	0.157368	SlLRR1	2042	2062
GCTCATGGATAATTACAACAG	21	2	0.157368	SlLRR1	2052	2072
TAATTACAACAGGATTATGGT	21	1	0.0786841	SlLRR1	2061	2081
AATTACAACAGGATTATGGTC	21	1	0.0786841	SlLRR1	2062	2082
GATTATGGTCCTCAATGTCAT	21	1	0.0786841	SlLRR1	2073	2093
ATTATGGTCCTCAATGTCATT	21	1	0.0786841	SlLRR1	2074	2094
TTATGGTCCTCAATGTCATTG	21	14	1.10158	SlLRR1	2075	2095
CATTGAGACCACCCCATTGGG	21	3	0.236052	SlLRR1	2091	2111
ATTGAGACCACCCCATTGGGT	21	1	0.0786841	SlLRR1	2092	2112
ATTGGGTGATTGGATCTGCCG	21	1	0.0786841	SlLRR1	2106	2126
TGATTGGATCTGCCGCATGTT	21	1	0.0786841	SlLRR1	2112	2132
ATTGGATCTGCCGCATGTTGA	21	2	0.157368	SlLRR1	2114	2134
TGTTGAAGAAGAGCGAACTTG	21	1	0.0786841	SlLRR1	2129	2149
AAGAGCGAACTTGTACATTCA	21	6	0.472105	SlLRR1	2137	2157
AGAGCGAACTTGTACATTCAA	21	2	0.157368	SlLRR1	2138	2158
AATGGTTCCAAGAATGTGCTG	21	1	0.0786841	SlLRR1	2164	2184
AAGAATGTGCTGACCGAGTTG	21	2	0.157368	SlLRR1	2173	2193
AATGTGCTGACCGAGTTGCTG	21	2	0.157368	SlLRR1	2176	2196
TGCTGACCGAGTTGCTGGGAC	21	1	0.0786841	SlLRR1	2180	2200
TGACCGAGTTGCTGGGACATG	21	3	0.236052	SlLRR1	2183	2203
ACCGAGTTGCTGGGACATGGA	21	1	0.0786841	SlLRR1	2185	2205
CGAGTTGCTGGGACATGGAGT	21	1	0.0786841	SlLRR1	2187	2207
GAGTTGCTGGGACATGGAGTT	21	1	0.0786841	SlLRR1	2188	2208
AGTTGCTGGGACATGGAGTTC	21	1	0.0786841	SlLRR1	2189	2209
GTTGCTGGGACATGGAGTTCA	21	1	0.0786841	SlLRR1	2190	2210
TGGGACATGGAGTTCAGAACA	21	1	0.0786841	SlLRR1	2195	2215
TGGAGTTCAGAACATGAAAGA	21	1	0.0786841	SlLRR1	2202	2222
ACATGAAAGATCTCCTCCTGG	21	1	0.0786841	SlLRR1	2213	2233
CATGAAAGATCTCCTCCTGGC	21	1	0.0786841	SlLRR1	2214	2234
CTCCTCCTGGCTGATTGTGAT	21	1	0.0786841	SlLRR1	2224	2244
TCCTCCTGGCTGATTGTGATT	21	4	0.314737	SlLRR1	2225	2245
CCTCCTGGCTGATTGTGATTC	21	2	0.157368	SlLRR1	2226	2246
CTCCTGGCTGATTGTGATTCA	21	2	0.157368	SlLRR1	2227	2247
CTGGCTGATTGTGATTCAATG	21	3	0.236052	SlLRR1	2230	2250
GGCTGATTGTGATTCAATGAC	21	1	0.0786841	SlLRR1	2232	2252
TCTCTTGAATATCCACTGTCA	21	4	0.314737	SlLRR1	2256	2276
CTCTTGAATATCCACTGTCAG	21	2	0.157368	SlLRR1	2257	2277
TATCCACTGTCAGAATAATAT	21	1	0.0786841	SlLRR1	2265	2285
